# ChimericFragments: Computation, analysis, and visualization of global RNA networks

**DOI:** 10.1101/2023.12.21.572723

**Authors:** Malte Siemers, Anne Lippegaus, Kai Papenfort

**Author notes:** Corresponding author: Kai Papenfort, Friedrich Schiller University of Jena, Institute of Microbiology, General Microbiology, Winzerlaer Straße 2, 07745 Jena, Germany.

## Abstract

RNA-RNA interactions are key for post-transcriptional gene regulation in all domains of life. While ever more experimental protocols are being developed to study RNA-RNA interactions on a genome-wide scale, computational methods to analyze the underlying data are lagging behind. Here, we present ChimericFragments, an analysis and visualization framework for RNA-seq experiments producing chimeric RNA molecules. ChimericFragments implements a novel statistical method based on the complementarity of the base-pairing RNAs around their ligation site and is compatible with several widely used experimental procedures. We demonstrate that ChimericFragments enables the systematic identification of RNA regulators and RNA-RNA pairs and outperforms existing approaches.
