## Supplementary material for "ChimericFragments: Computation, analysis, and visualization of global RNA networks": Table S1

### Sheet: E. coli
sRNA	target	sRNA_region	target_region	ironlimit_counts	ironlimit_pvalue	ironlimit_class	ironlimit_rnanue	stationary_counts	stationary_pvalue	stationary_class	stationary_rnanue	exponential_counts	exponential_pvalue	exponential_class	exponential_rnanue
arcZ	rpoS	64 - 71	-104 - -97	132	-	sRNA match	no overlap	515	-	no overlap	no overlap	56	-	no overlap	no ligation
arcZ	sdaC	70 - 74	-13 - -9	356	0.040224	match	match	132	0.017036	match	match	53	-	no overlap	match
arcZ	tpx	69 - 74	21 - 26	114	0.010852	match	no overlap	121	0.032526	match	no overlap	15	-	no overlap	no ligation
chiX	chiP	46 - 56	-19 - -8	3382	0.00555	partial	match	87	-	no overlap	match	1363	0.111184	partial	match
chiX	dpiB	46 - 57	-37 - -26	83	0.000124	match	no ligation	21	-	no overlap	no ligation	156	0.000148	match	no ligation
cyaR	luxS	42 - 49	-12 - -5	69	0.026308	match	no overlap	150	-	no overlap	target match	65	0.010852	match	no overlap
cyaR	nadE	39 - 49	-11 - -2	154	0.013704	match	match	147	0.013704	match	match	250	0.017036	match	match
cyaR	ompX	40 - 48	-9 - -1	6781	0.003552	match	match	9331	0.003552	match	match	4612	0.003552	match	match
cyaR	yqaE	35 - 43	4 - 12	20	0.017036	match	no ligation	128	0.008694	match	no overlap	17	0.013704	match	no ligation
dsrA	hns	31 - 43	7 - 19	1119	5.4e-05	match	match	414	5.4e-05	match	sRNA match	496	6.6e-05	match	match
dsrA	rpoS	10 - 16	-103 - -97	432	-	target match	sRNA match	1175	-	sRNA match	sRNA match	117	-	target match	no overlap
dsrA	rpoS	20 - 32	-119 - -107	432	-	target match	sRNA match	1175	-	target match	sRNA match	117	-	no overlap	no overlap
fnrS	folE	1 - 7	-9 - -3	28	0.00275	partial	no ligation	13	-	no ligation	no ligation	112	-	no overlap	sRNA match
fnrS	folX	1 - 6	-7 - -2	208	0.017036	match	sRNA match	77	0.026308	match	partial	430	-	no overlap	sRNA match
fnrS	gpmA	47 - 51	-8 - -4	773	0.017036	match	match	28	0.091358	match	target match	488	0.026308	match	no ligation
fnrS	maeA	55 - 65	-21 - -11	1670	7.6e-05	match	match	363	-	sRNA match	sRNA match	1200	0.008694	match	partial
fnrS	sodB	1 - 8	13 - 18	45	-	no overlap	no ligation	191	-	no overlap	sRNA match	1484	0.010852	match	sRNA match
gcvB	dppA	65 - 82	-30 - -14	7939	8e-06	match	match	19299	8e-06	match	match	7384	0.060892	partial	match
gcvB	argT	75 - 91	-58 - -43	16306	4e-06	match	match	4930	4e-06	match	match	10283	2.6e-05	match	partial
gcvB	livJ	63 - 87	-45 - -22	770	6.6e-05	match	target match	153	9.2e-05	partial	no overlap	424	0.003552	partial	target match
gcvB	livK	65 - 77	-29 - -17	286	0.002174	partial	sRNA match	10	-	no overlap	no ligation	105	-	no overlap	no ligation
gcvB	sstT	78 - 87	-22 - -13	35140	0.000218	match	match	8562	0.004396	match	match	30008	0.002174	match	partial
glmZ	glmS	150 - 157	-40 - -29	34329	0.013704	match	partial	11932	0.013704	match	partial	40005	0.013704	match	partial
glmZ	glmS	163 - 169	-29 - -22	34329	0.013704	match	match	11932	0.013704	match	partial	40005	0.013704	match	partial
micA	lamB	19 - 26	1 - 8	146	0.032526	match	sRNA match	56	0.091358	match	no overlap	110	0.032526	match	sRNA match
micA	ompA	8 - 24	-21 - -6	9121	0.000278	match	match	10400	0.000278	match	match	3536	0.000278	match	match
micA	phoP	6 - 15	-2 - 8	68	0.001102	match	no ligation	110	0.001102	match	no overlap	38	0.001102	match	no ligation
micC	ompC	1 - 16	-30 - -15	0	-	no ligation	no ligation	0	-	no ligation	match	0	-	no ligation	no ligation
micF	ompF	5 - 13	-16 - 7	9742	1.2e-05	match	match	2242	7.6e-05	match	partial	2635	1.2e-05	match	partial
micF	ompF	21 - 33	-16 - 7	9742	1.2e-05	match	match	2242	1.2e-05	match	match	2635	1.2e-05	match	match
omrA	cirA	5 - 10	-19 - -15	282	0.040224	match	no overlap	0	-	no ligation	no ligation	0	-	no ligation	no ligation
omrA	csgD	2 - 15	-74 - -61	25	-	no ligation	no ligation	201	0.000124	match	match	13	-	no ligation	no overlap
omrA	ompR	1 - 9	-19 - -11	22	-	no overlap	no ligation	15	0.111184	match	no ligation	6	-	no overlap	no ligation
omrA	ompT	1 - 9	12 - 20	82	-	no overlap	sRNA match	24	-	no overlap	no ligation	39	-	no overlap	no ligation
omrB	cirA	5 - 10	-19 - -15	605	0.032526	match	sRNA match	0	-	no ligation	no ligation	0	-	no ligation	no ligation
omrB	csgD	2 - 20	-79 - -61	128	0.000148	match	match	300	1.8e-05	match	match	18	-	no overlap	no ligation
omrB	ompR	1 - 9	-19 - -11	63	-	target match	no overlap	16	-	target match	no ligation	18	-	no overlap	no ligation
omrB	ompT	1 - 9	12 - 20	304	-	no overlap	sRNA match	23	0.684756	match	no ligation	73	-	no overlap	no ligation
oxyS	fhlA	22 - 30	34 - 42	12	-	no overlap	no ligation	0	-	no ligation	no ligation	195	-	no overlap	no ligation
oxyS	fhlA	98 - 104	-15 - -9	12	0.111184	match	no ligation	0	-	no ligation	no ligation	195	0.272362	match	no ligation
rprA	rpoS	33 - 37	-98 - -94	11	-	no overlap	no ligation	479	-	target match	sRNA match	7	-	no overlap	no ligation
rprA	rpoS	40 - 45	-106 - -101	11	-	no overlap	no ligation	479	-	target match	sRNA match	7	-	no overlap	no ligation
rprA	rpoS	55 - 62	-117 - -110	11	-	no overlap	no ligation	479	-	sRNA match	no overlap	7	-	no overlap	no ligation
rybB	fadL	1 - 8	43 - 50	166	0.000278	match	sRNA match	92	-	target match	no overlap	117	-	no overlap	no ligation
rybB	tsx	1 - 7	-13 - -7	340	0.049594	match	sRNA match	37	-	no overlap	no overlap	276	-	target match	no overlap
rybB	ompA	1 - 8	25 - 32	297	-	target match	sRNA match	228	0.00555	match	target match	189	-	no overlap	target match
rybB	ompW	1 - 7	14 - 20	0	-	no overlap	no ligation	468	0.013704	match	sRNA match	18	-	no overlap	no ligation
ryhB	cysE	34 - 46	-4 - 9	339	0.000278	match	partial	0	-	no ligation	no ligation	0	-	no ligation	no ligation
ryhB	fur	42 - 47	-60 - -55	12	-	no overlap	no overlap	0	-	no ligation	no ligation	0	-	no ligation	no ligation
ryhB	iscS	40 - 47	-5 - 3	142	0.013704	match	no overlap	3	-	sRNA match	no ligation	0	-	no ligation	no ligation
ryhB	iscS	62 - 68	-26 - -20	142	0.013704	match	sRNA match	3	-	target match	no ligation	0	-	no ligation	no ligation
ryhB	shiA	44 - 55	-59 - -48	593	0.001386	match	match	0	-	no ligation	no ligation	9	-	no ligation	no ligation
ryhB	sodB	38 - 46	-4 - 5	251	0.013704	match	partial	13	0.008694	match	no ligation	12	-	no overlap	no ligation
sgrS	ptsG	168 - 181	-22 - -9	542	0.001102	match	target match	108	0.001102	match	sRNA match	554	0.001102	match	target match
spf	galK	20 - 36	5 - 14	27	0.557808	partial	partial	0	-	no ligation	no ligation	74	-	no overlap	no ligation
spf	galK	53 - 61	-19 - -11	27	-	no overlap	match	0	-	no ligation	no ligation	74	-	no overlap	no ligation

### Sheet: V. cholerae
sRNA	target	sRNA_region	target_region	hcd_counts	hcd_pvalue	hcd_class	hcd_rnanue	lcd_counts	lcd_pvalue	lcd_class	lcd_rnanue
CarZ	vc2390	33 - 41	-9 - -1	9	0.012564	match	no ligation	11	-	sRNA match	no ligation
FarS	vc1740	52 - 59	5 - 12	135	-	target match	sRNA match	172	-	no overlap	no overlap
FarS	fadE	52 - 59	12 - 19	21	0.002956	match	no ligation	3	-	no overlap	no ligation
MicV	vc1854	2 - 17	-22 - -7	28	-	sRNA match	no overlap	7	-	no overlap	no ligation
MicV	vca0951	1 - 11	-34 - -25	0	-	no ligation	no ligation	0	-	no ligation	no ligation
MicV	ushA	1 - 11	-34 - -25	91	0.00182	match	sRNA match	606	0.00182	match	sRNA match
MicX	vc0620	259 - 267	-5 - 4	10	-	no ligation	no ligation	2113	0.002956	match	match
MicX	vc0620	281 - 293	-18 - -6	10	-	no ligation	no ligation	2113	4.6e-05	match	match
OppZ	oppB	1 - 16	-27 - -12	139	0.000534	match	match	24	0.000688	match	no ligation
Qrr1	aphA	12 - 21	-144 - -136	3	-	no ligation	no ligation	63	-	no overlap	partial
Qrr1	aphA	1 - 6	-132 - -127	3	-	no ligation	no ligation	63	-	no overlap	no overlap
Qrr1	vc0583	16 - 27	56 - 68	388	-	target match	no overlap	305	-	target match	no overlap
Qrr1	QrrX	16 - 23	71 - 78	214	0.00014	match	sRNA match	80	-	no overlap	sRNA match
Qrr2	aphA	20 - 29	-144 - -136	609	-	no overlap	sRNA match	15272	2.8e-05	match	match
Qrr2	aphA	9 - 14	-132 - -127	609	-	no overlap	sRNA match	15272	2.8e-05	match	match
Qrr2	vc0583	24 - 35	56 - 68	81	-	no overlap	target match	90	-	no overlap	target match
Qrr2	QrrX	24 - 31	71 - 78	196	0.09477	match	sRNA match	146	0.09477	match	match
Qrr3	aphA	20 - 29	-144 - -136	933	0.000188	match	match	5364	0.000188	match	match
Qrr3	aphA	9 - 14	-132 - -127	933	0.000188	match	sRNA match	5364	0.000188	match	match
Qrr3	vc0583	25 - 36	56 - 68	2125	-	no overlap	partial	1418	-	target match	target match
Qrr3	QrrX	25 - 32	71 - 78	2990	0.039586	match	match	512	-	no ligation	match
Qrr4	aphA	19 - 27	-144 - -136	189	0.002956	match	sRNA match	6228	0.000688	match	match
Qrr4	aphA	11 - 16	-132 - -127	189	0.002956	match	sRNA match	6228	0.000688	match	match
Qrr4	vc0583	23 - 34	56 - 68	42	-	no overlap	target match	85	-	no overlap	target match
Qrr4	QrrX	24 - 31	71 - 78	553	0.000188	match	match	1388	0.007862	partial	match
VadR	vca1075	5 - 10	-16 - -11	5	-	no ligation	no overlap	32	-	no overlap	sRNA match
VadR	vc0928	4 - 12	-26 - -18	0	-	no ligation	no ligation	0	-	no ligation	no ligation
VadR	vc0934	18 - 29	-22 - -11	0	-	no ligation	no ligation	17	-	target match	target match
VadR	vc0916	18 - 26	-10 - -2	0	-	no ligation	no ligation	46	-	target match	no ligation
VcdRP	ptsG	228 - 233	20 - 25	155	-	no overlap	no overlap	772	-	target match	no overlap
VcdRP	vc0995	224 - 234	-15 - -6	12	0.007862	match	no ligation	28	0.007862	match	no ligation
VcdRP	vc0966	220 - 232	-12 - -2	32	1.4e-05	match	sRNA match	395	1.4e-05	match	partial
VcdRP	vc0910	220 - 231	-2 - 11	0	-	no ligation	no ligation	70	0.002296	match	sRNA match
VqmR	vca0952	91 - 99	-22 - -14	0	-	no ligation	no ligation	34	-	no overlap	sRNA match
VqmR	vc1063	61 - 67	-14 - -8	16	0.039586	match	no ligation	39	0.387114	match	match
VqmR	aphA	131 - 138	-8 - -1	377	0.116318	match	target match	1831	0.025024	match	match
VrrA	vc1854	69 - 79	-18 - -8	235	-	sRNA match	target match	11	-	target match	no ligation
VrrA	vca0059	99 - 107	-21 - -14	5791	8e-05	match	match	3993	8e-05	match	match

### Sheet: legend
column	explanation
sRNA	name of the small RNA
target	name of the target mRNA
sRNA_region	validated basepairing site in sRNA
target_region	validated basepairing site in mRNA
*_counts	number of reads for this interaction in the respective dataset, sum of both both orientations the interaction can be found in.
*_pvalue	P-value from the complementarity test for basepairing predictions matching or overlapping the validated sites.
*_class	Classes of basepairing predictions: Match: at least 80% of the validated basepairing site are covered by the prediction. Partial: less than 80% of the validated basepairing site are covered by the prediction. Target shifted: A basepairing prediction involves at least 80% of the validated site in the sRNA, but the target is shifted. sRNA shifted: A basepairing prediction involves at least 80% of t…
*_rnanue	same as for *_class but applied to results from RNAnue
